# T cell receptor-ligand affinity quantitatively tunes transcriptome remodelling *in vivo* inversely regulating cell division and interferon response

**DOI:** 10.64898/2026.06.24.734351

**Authors:** Veera Panova, Andrew Muir, Erick Armingol, Oliver Burton, Jessica Quantrill, David A Lewis, Simon J Cook, Martin Turner, Adrian Liston, Roser Vento-Tormo, Arianne C Richard

**Affiliations:** Immunology Programme, Babraham Institute, Babraham Research Campus, Cambridge, UK; Wellcome Sanger Institute, Wellcome Genome Campus, Hinxton, UK; Department of Pathology, University of Cambridge, Cambridge, UK; Department of Infectious Disease, Imperial College London, London, UK; The Francis Crick Institute, London, UK; Signalling Programme, Babraham Institute, Babraham Research Campus, Cambridge, UK

## Abstract

The strength of T cell receptor (TCR) engagement by antigenic ligands governs naïve T cell activation, expansion and differentiation. However, the molecular changes underpinning this process *in vivo* remain incompletely understood. To address this, we coupled an influenza infection model of varied TCR-ligand affinity with high-dimensional protein and RNA measurements. As previously reported, high affinity stimulation drove greater expansion, with disproportionately abundant effector subsets. Experiments using a KLRG1-fate reporter showed that differentiation state biases affected cells from both direct and indirect memory differentiation trajectories. Early post-infection, these biases manifested in differential metabolic and proliferative activities. Examination of T cells showing signs of initial priming *in vivo* revealed that TCR-ligand affinity primarily changed the magnitude of TCR-induced transcriptome remodelling, not the genes involved. This quantitative tuning drove affinity-dependent amplification of ribosome biogenesis and suppression of interferon response genes before mitogenic diversion, and was associated with elevated TCR-induced transcription factor activity. Together, these data demonstrate the *in vivo* underpinnings of affinity-dependent responses and reveal how accumulation of TCR-induced signalling outputs translates binding properties into appropriate differentiation outcomes.
