## Supplemental Table 3 for "T cell receptor-ligand affinity quantitatively tunes transcriptome remodelling *in vivo* inversely regulating cell division and interferon response"

### Sheet: Supplementary Table 3
Cluster	logFC_N4vQ4	F	PValue	FDR
10	-0.918426	3.81615	0.0605922	0.0771174
1a	2.24934	17.7656	0.000244434	0.000570347
1b	4.20865	53.9275	6.17e-08	2.88e-07
2	-0.534405	0.835156	0.368765	0.430226
3a	1.59684	12.8523	0.0012929	0.00241253
3b	1.67312	18.5952	0.0001741	0.000487481
4	-4.8149	118.489	1.18e-11	1.65e-10
5a	0.0664166	0.0264076	0.872102	0.872102
5b	-0.969081	5.32504	0.0288075	0.0448117
6a	1.80013	12.6757	0.00137859	0.00241253
6b	0.931343	4.38952	0.0455417	0.0637584
7a	2.68307	26.1865	2.14e-05	7.49e-05
7b	-0.186119	0.161557	0.690848	0.74399
8	-5.37681	113.197	2.69e-11	1.89e-10
